# Declining ribosome function limits oocyte longevity

**DOI:** 10.64898/2026.09.29.755503

**Authors:** Kayla Judson, Katie J. Danielson, Shuang Tang, Sahil Chandhok, Elizabeth Hui, Fiona Wong, Thibault Mayor, Karen Schindler, Ethan J. Greenblatt

## Abstract

Protein synthesis declines with age across many tissues, but whether this decline actively contributes to physiological aging remains unclear. Oocytes may be particularly vulnerable because they rely on ribosomes synthesized during growth and maintained for prolonged periods without continual replacement. Here we show that declining translational capacity is a causal component of oocyte aging. An unbiased genetic screen identified ribosome dosage as a major determinant of oocyte longevity, and experimentally reducing ribosome abundance was sufficient to accelerate the loss of developmental competence and prematurely recapitulate meiotic defects that arise during natural aging, while also producing defects in early embryonic development. Ribosomes isolated from aged *Drosophila* oocytes exhibit ∼50% lower translational activity despite only a modest reduction in ribosome abundance and preserved gross structure and composition, with both ribosomal subunits contributing to this functional decline. Protein synthesis also declines markedly in aged metaphase-I mouse oocytes. Together, these findings identify long-lived translational machinery as an intrinsic vulnerability of the oocyte and establish declining ribosome function as a mechanistic contributor to reproductive aging.
