## Supplementary Table 2: Genotypes for experimental flies. for "Declining ribosome function limits oocyte longevity"

### Sheet: Supplementary Table 1
	Genotype of Experimental Flies
	Figure	Genotype	Source of flies
	1C	Deficiency lines outcrossed with OregonR	Listed in Supplementary Table 2
	1E, G-H, 2A	Control: yw/+	OregonR, yw
	1E	Df(2L)M24F-B/+ (covers RpL27A)	Df(2L)M24F-B (BSDC #744)
	1E, G-H	RpL27A^1/+	RpL27A^1 (BSDC #5697)
	1F	+/+; nosGal4VP16/UASz-GFP	nosGal4VP16 (BDSC #4937), UASz-GFP (from Steven DeLuca, Montana State University)
	1F	Df(2R)BSC885/+ (covers RpL29); nosGal4VP16/UASz-GFP	Df(2R)BSC885 (BSDC #30590), nosGal4VP16 (BDSC #4937), UASz-GFP (from Steven DeLuca, Montana State University)
	1F	Df(2R)BSC885/UASz-RpL29 (covers RpL29); nosGal4VP16/+	Df(2R)BSC885 (BSDC #30590), nosGal4VP16 (BDSC #4937), UASz-RpL29: from this study
	1G-H, 2, 5A-B, 5E-G	Df(2R)BSC885/+ (covers RpL29)	Df(2R)BSC885 (BSDC #30590)
	2A	Df(2L)BSC692/+ (covers RpS21)	Df(2L)BSC692 (BSDC #26544)
	2B-C, 3B-C, 4	Control	OregonR
	5A-B	Mi{y[+mDint2]=MIC}cact[MI13784])/+	Mi{y[+mDint2]=MIC}cact[MI13784] (BSDC #59203)
	5A-B, 5E-G	Control	OregonR, Berlink (wild type strain BSDC #8522)
	5C-D	UASp-alphaTub84B-GFP/+; nosGal4VP16/+	UASp-alphaTub84B-GFP (BDSC #7374), nosGal4VP16 (BDSC #4937)
	5C-D	UASp-alphaTub84B-GFP/Df(2R)BSC885; nosGal4VP16/+	UASp-alphaTub84B-GFP (BDSC #7374), Df(2R)BSC885 (BSDC #30590), nosGal4VP16 (BDSC #4937)
	6A-B	Ubi-p63E-Klp10A-GFP/+	Ubi-p63E-Klp10A-GFP (BSDC # 55127)
	6A-B	Ubi-p63E-Klp10A-GFP/Df(2R)BSC885	Ubi-p63E-Klp10A-GFP (BSDC # 55127), Df(2R)BSC885 (BSDC #30590)
	6C-D	P{giEGFP-Cenp-C}/+	P{giEGFP-Cenp-C} (From Kim McKim, Rutgers University)
	6C-D	P{giEGFP-Cenp-C}/Df(2R)BSC885	P{giEGFP-Cenp-C} (From Kim McKim, Rutgers University), Df(2R)BSC885 (BSDC #30590)
